# Reproductive history determines *ErbB2* locus amplification, WNT signalling and tumour phenotype in a murine breast cancer model

**DOI:** 10.1101/2020.10.30.361998

**Authors:** Liliana D Ordonez, Lorenzo Melchor, Kirsty R. Greenow, Howard Kendrick, Giusy Tornillo, James Bradford, Peter Giles, Matthew J. Smalley

## Abstract

Understanding the mechanisms underlying tumour heterogeneity is key to development of treatments that can target specific tumour subtypes. We have previously targeted CRE recombinase-dependent conditional deletion of the tumour suppressor genes *Brca1*, *Brca2*, *p53* and/or *Pten* to basal or luminal ER− cells of the mouse mammary epithelium. We demonstrated that both the cell-of-origin and the tumour-initiating genetic lesions co-operate to influence mammary tumour phenotype. Here, we use a CRE-activated HER2 orthologue to specifically target HER2/ERBB2 oncogenic activity to basal or luminal ER− mammary epithelial cells and carry out a detailed analysis of the tumours which develop. We find that in contrast to our previous studies, basal epithelial cells are refractory to transformation by the activated *NeuKI* allele, with mammary epithelial tumour formation largely confined to luminal ER− cells. Histologically, the majority of tumours that developed were classified as either adenocarcinomas of no special type or metaplastic adenosquamous tumours. Remarkably, the former were more strongly associated with virgin animals and were typically characterised by amplification of the *NeuNT/ErbB2* locus and activation of non-canonical WNT signalling. In contrast, tumours characterised by squamous metaplasia were associated with animals that had been through at least one pregnancy and typically had lower levels of *NeuNT/ErbB2* locus amplification but had activated canonical WNT signalling. Squamous changes in these tumours were associated with activation of the Epidermal Differentiation Cluster. Thus, in this model of HER2 breast cancer, cell-of-origin, reproductive history, *NeuNT/ErbB2* locus amplification, and the activation of specific branches of the WNT signalling pathway all interact to drive inter-tumour heterogeneity.
