## Supplementary Table 1 for "Reproductive history determines *ErbB2* locus amplification, WNT signalling and tumour phenotype in a murine breast cancer model"

### Sheet: MMTV-Neu
			Date of death or final census			Pathology (mammary, other tumour, mammary plus other) or censored
Mouse number	Path number	Birth		Age	Parity		Number of tumours	Location	Comments
9903	LM0902	2008-12-21	2009-07-15	206	V	Mammary	2	RHS ant & LHS ant	Not assessed
9908	LM0903	2008-12-21	2009-07-15	206	V	Mammary	3	RHS ant (x3)	LM0903.2 (tumour)
9923	LM0904	2009-01-18	2009-07-15	178	V	Mammary	2	LHS ant (x2)	LM0904.1 (tumour)
9925	LM0905	2009-01-18	2009-08-21	215	V	Mammary	1	Not recorded	Not assessed
9907	LM0906	2008-12-21	2009-09-02	255	V	Mammary	3	RHS ant (x2) & LHS post	Not assessed
155	LM0907	2009-03-24	2009-09-02	162	V	Mammary	1	LHS ant	Not assessed
9934	LM0908	2009-02-10	2009-09-23	225	V	Mammary	4	RHS ant, RHS, post, LHS ant & LHS post	LM0908.1 (tumour)
159	LM0909	2009-03-30	2009-09-23	177	V	Mammary	2	RHS ant & LHS ant	LM0909.2 (tumour)
153	LM0910	2009-03-24	2009-10-06	196	V	Mammary	3	RHS ant (x3)	Not assessed
162	LM0911	2009-03-30	2009-10-27	211	V	Mammary	2	RHS ant (x2)	Not assessed
157	LM0912	2009-03-24	2009-10-27	217	V	Mammary	1	RHS ant	Not assessed
338	LM0913	2009-04-23	2009-12-16	237	V	Mammary	4	RHS ant (x2), RHS post & LHS ant	LM0913.1 (tumour)
567	LM0915	2009-07-02	2009-12-16	167	V	Mammary	1	LHS ant	LM0915.1 (tumour)
486	LM0916	2009-06-01	2010-01-06	219	V	Mammary	4	RHS ant (x2), RHS post & LHS ant	Not assessed
488	LM0917	2009-06-01	2010-01-06	219	V	Mammary	2	RHS post & LHS ant	Not assessed
485	LM0918	2009-06-01	2010-01-06	219	V	Mammary	1	LHS ant	Not assessed
566	LM1001	2009-07-02	2010-01-26	208	V	Mammary	2	RHS ant & LHS ant	Not assessed
663	LM1002	2009-08-14	2010-01-26	165	V	Mammary	1	RHS ant	Not assessed
662	LM1003	2009-08-14	2010-02-02	172	V	Mammary	2	RHS ant & LHS ant	Not assessed
674	LM1004	2009-07-26	2010-02-18	207	V	Mammary	4	RHS ant (x2) & LHS ant (x2)	LM1004.1 (tumour); LM1004.4 (tumour)
570	LM1008	2009-07-02	2010-03-03	244	V	Mammary	2	LHS ant (x2)	LM1008.2 (tumour)
669	LM1010	2009-08-17	2010-03-15	210	V	Mammary	2	RHS ant & RHS post	Not assessed
667	LM1013	2009-08-17	2010-03-25	220	V	Mammary	1	RHS ant	LM1013.1 (tumour)
665	LM1014	2009-08-17	2010-04-06	232	V	Mammary	3	Not recorded	Not assessed
737	LM1015	2009-09-05	2010-04-06	213	V	Mammary	1	Not recorded	Not assessed
1185	LM1016	2009-12-13	2010-06-02	171	V	Mammary	2	Not recorded	Not assessed
9904	LM0901	2008-12-21	2009-05-14	144	P	Mammary	3	RHS ant, RHS post & LHS ant	LM901.2 (tumour)
937	LM1005	2009-10-25	2010-02-24	122	P	Mammary	2	RHS ant & RHS post	LM1005.2 (tumour)
938	LM1006	2009-10-25	2010-02-24	122	P	Mammary	2	RHS post & LHS ant	LM1006.2 (tumour)
941	LM1007	2009-10-25	2010-02-24	122	P	Mammary	2	RHS post & LHS ant	LM1007.2 (tumour)
933	LM1009	2009-10-25	2010-03-25	151	P	Mammary	3	RHS ant (x2) & LHS ant	LM1009.1 (tumour); LM1009.3 (tumour)
939	LM1011	2009-10-25	2010-03-15	141	P	Mammary	2	LHS ant & LHS post	LM1011.1 (tumour); LM1011.2 (tumour)
936	LM1012	2009-10-25	2010-03-15	141	P	Mammary	2	Not recorded	LM1012.1 (tumour); LM1012.2 (tumour)

### Sheet: NeuKI
			Date of death or final census			Pathology (mammary, other tumour, mammary plus other) or censored
Mouse number	Path number	Birth		Age	Parity		Number of tumours	Location	Comments
2740	N/A	2011-03-05	2012-10-24	599	V	Census	N/A	N/A	N/A
2553	N/A	2011-01-19	2012-09-10	600	V	Census	N/A	N/A	N/A
2743	N/A	2011-02-26	2012-10-24	606	V	Census	N/A	N/A	N/A
2744	N/A	2011-02-26	2012-10-24	606	V	Census	N/A	N/A	N/A
2746	N/A	2011-02-26	2012-10-24	606	V	Census	N/A	N/A	N/A
2269	N/A	2010-10-24	2012-06-24	609	V	Census	N/A	N/A	N/A
2575	N/A	2011-01-30	2012-10-24	633	V	Census	N/A	N/A	N/A
2270	N/A	2010-10-24	2012-08-09	655	V	Census	N/A	N/A	N/A
2444	N/A	2010-12-09	2012-10-24	685	V	Census	N/A	N/A	N/A
2448	N/A	2010-12-09	2012-10-24	685	V	Census	N/A	N/A	N/A
2271	N/A	2010-10-24	2012-09-20	697	V	Census	N/A	N/A	N/A
2272	N/A	2010-10-24	2012-10-24	731	V	Census	N/A	N/A	N/A

### Sheet: K14CreNeuKI
			Date of death or final census			Pathology (mammary, other tumour, mammary plus other) or censored
Mouse number	Path number	Birth		Age	Parity		Number of tumours	Location	Comments
2192	MS1175	2010-09-11	2011-11-25	440	V	Mammary	1	LHS ant	1175.1 (tumour)
2432	MS1212	2010-11-20	2012-03-13	479	V	Mammary	1	RHS ant	1212.1 (tumour)
2454	MS1215	2010-12-07	2012-03-20	469	V	Mammary	1	LHS post	1215.1 (tumour)
2427	MS1219	2010-11-20	2012-06-08	566	V	Mammary	2	RHS ant & post	1219.1 (tumour); 1219.2 (tumour)
2348	MS1222	2010-11-11	2012-06-29	596	V	Mammary	1	RHS post	1222.1 (tumour)
2452	MS1226	2010-12-07	2012-09-06	639	V	Mammary	1	RHS ant	Block missing
2457	MS1227	2010-12-12	2012-09-20	648	V	Other tumour	1	Salivary gland	1227.1 (tumour)
2429	MS1231	2010-11-20	2012-10-09	689	V	Mammary	2	RHS post & LHS post	Blocks missing
5556	MS1559	2013-07-18	2015-07-21	733	V	Census	N/A	N/A	N/A
5483	MS1562	2013-06-04	2015-07-21	777	V	Census	N/A	N/A	N/A
5478	N/A	2013-05-28	2015-05-07	709	V	Census	N/A	N/A	N/A
5479	N/A	2013-05-28	2015-05-07	709	V	Census	N/A	N/A	N/A
5451	N/A	2013-05-04	2015-05-07	733	V	Census	N/A	N/A	N/A
5344	N/A	2013-03-14	2015-05-07	784	V	Census	N/A	N/A	N/A
5749	N/A	2013-10-23	2015-11-26	764	V	Census	N/A	N/A	N/A
5898	N/A	2013-12-06	2015-11-26	720	V	Census	N/A	N/A	N/A
6386	N/A	2014-04-04	2015-11-26	601	V	Census	N/A	N/A	N/A
6387	N/A	2014-04-04	2015-11-26	601	V	Census	N/A	N/A	N/A
3541	MS1221	2011-06-27	2012-06-29	368	P	Mammary	1	RHS post	1221.1 (tumour)
2516	MS1230	2011-01-02	2012-10-09	646	P	Mammary	1	LHS ant	Block missing
5495	MS1563	2013-06-24	2015-07-21	757	P	Census	N/A	N/A	N/A
5425	N/A	2013-04-22	2015-05-07	745	P	Census	N/A	N/A	N/A
5912	N/A	2013-11-20	2015-11-26	736	P	Census	N/A	N/A	N/A
5940	N/A	2013-12-17	2015-11-26	709	P	Census	N/A	N/A	N/A
6201	N/A	2014-02-12	2015-11-26	652	P	Census	N/A	N/A	N/A
6209	N/A	2014-02-19	2015-11-26	645	P	Census	N/A	N/A	N/A
6210	N/A	2014-02-19	2015-11-26	645	P	Census	N/A	N/A	N/A

### Sheet: BlgCreNeuKI
			Date of death or final census			Pathology (mammary, other tumour, mammary plus other) or censored
Mouse number	Path number	Birth		Age	Parity		Number of tumours	Location	Comments
1914	MS1137	2010-07-15	2011-04-18	277	V	Mammary plus other	2	RHS post & head	1137.1 (mammary tumour); head lump was fluid filled - no block
2153	MS1163	2010-09-16	2011-08-04	322	V	Mammary	2	LHS ant	Block missing but H&E from 1163.1 and 1163.2 present
1660	MS1174	2010-05-11	2011-11-02	540	V	Mammary	1	Not recorded	Block missing
2483	MS1201	2010-12-18	2012-01-11	389	V	Mammary	1	LHS ant	1201.1 (tumour)
2533	MS1202	2011-01-12	2012-01-25	378	V	Mammary	1	RHS post	1202.1 (tumour)
2404	MS1209	2010-11-27	2012-02-10	440	V	Mammary	1	LHS ant	1209.1 (tumour)
2717	MS1213	2011-02-22	2012-03-16	388	V	Mammary	1	LHS ant	1213.1 (tumour)
5587	MS1414	2013-08-17	2014-03-11	206	V	Other tumour	1	Neck	No block
5468	MS1425	2013-05-10	2014-04-11	336	V	Other tumour	1	Head	1425.1 (tumour)
5311	MS1442	2013-03-12	2014-06-25	470	V	Other tumour	1	Salivary	MS1442.1 (tumour)
5584	MS1447	2013-07-17	2014-08-14	393	V	Mammary	1	RHS ant	MS1447.1 (tumour)
5504	MS1448	2013-06-03	2014-09-21	475	V	Mammary	1	RHS post	1448.1 (tumour)
5500	MS1454	2013-06-03	2014-11-18	533	V	Mammary	1	LHS post	1454.1 (tumour)
5580	MS1455	2013-07-28	2014-11-28	488	V	Mammary	1	RHS post	1455.1 (tumour)
5385	MS1522	2013-04-16	2015-02-26	681	V	Mammary	1	LHS ant	1522.1 (tumour)
7726	MS1527	2014-10-31	2015-04-01	152	V	Other tumour	1	Back	1527.1 (tumour)
5573	MS1530	2013-08-21	2015-04-24	611	V	Mammary	1	LHS post	1530.1 (tumour part 1) and 1530.2 (tumour part 2); one tumour with two very different regions
7725	MS1551	2014-10-31	2015-07-03	245	V	Other tumour	1	Neck	MS1551.1 (tumour)
5578	MS1560	2013-07-17	2015-07-21	734	V	Census	N/A	N/A	N/A
2730	N/A	2011-03-08	2013-01-14	678	V	Census	N/A	N/A	N/A
2715	N/A	2011-02-22	2013-01-14	692	V	Census	N/A	N/A	N/A
2531	N/A	2011-01-12	2013-01-14	733	V	Census	N/A	N/A	N/A
6642	MS15106	2014-05-04	2015-10-30	544	V	Mammary	3	LHS ant & LHS post (x 2)	MS15106.1 (tumour); MS15106.2 (tumour) MS15106.3 (tumour)
2314	MS1138	2010-11-05	2011-04-20	166	P	Mammary plus other	2	RHS ant & head	1138.1 (mammary tumour); 1138.6 (head tumour)
2487	MS1155	2010-12-18	2011-06-07	171	P	Mammary	2	LHS ant & LHS post	1155.2 (hyperplasia); 1155.3 (tumour); 1155.1 block missing but H&E present
2535	MS1156	2011-01-12	2011-06-16	155	P	Mammary plus other	2	RHS ant (malignant mammary sarcoma) & LHS ant (adenocarcinoma)	Blocks missing but H&E from 1156.1 and 1156.2 present
2573	MS1166	2011-02-05	2011-09-05	212	P	Mammary plus other	2	RHS ant & salivary	Blocks missing but slides from 1166.1 (mammary) present
3402	MS1176	2011-06-05	2011-12-13	191	P	Other tumour	1	Salivary	1176.1 (tumour)
3365	MS1207	2011-06-02	2012-02-02	245	P	Mammary	1	LHS post	1207.1 (tumour)
3218	MS1210	2011-03-11	2012-02-21	347	P	Mammary plus other	3	LHS ant, RHS ant & ear	1210.1 (mammary tumour); 1210.8 (mammary tumour); 1210.9 (ear)
2423	MS1214	2010-11-30	2012-03-20	476	P	Mammary	1	RHS post	1214.1 (tumour)
2136	MS1217	2010-10-06	2012-05-30	602	P	Mammary	1	RHS ant	1217.1 (tumour); 1217.2 (intraductal cystic papillary hyperplasia)
2477	MS1218	2010-12-18	2012-05-30	529	P	Mammary	1	RHS ant	1218.2 (tumour)
5210	MS1349	2012-12-05	2013-06-17	194	P	Mammary	2	LHS ant & LHS post	1349.1 (tumour); 1349.2 (tumour)
5211	MS1363	2012-12-05	2013-08-20	258	P	Mammary	4	LHS ant, LHS post (x 2) & RHS post	1363.1 (tumour); 1363.2 (tumour); 1363.3 (tumour); 1363.4 (tumour)
5383	MS1380	2013-04-16	2013-11-16	214	P	Mammary plus other	2	LHS post & Head	1380.1 (mammary tumour); 1380.2 (head tumour)
5883	MS1440	2013-11-21	2014-06-05	196	P	Other tumour	1	Head	1440.1 (tumour)
6174	MS1449	2014-02-20	2014-09-23	215	P	Other tumour	1	Cheek/eye	1449.1 (cheek/eye tumour)
5310	MS1528	2013-03-12	2015-04-07	756	P	Mammary	4	LHS ant, LHS post (x 2) & RHS ant	1528.1 (tumour); 1528.2 (tumour); 1528.3 (tumour); 1528.4 (tumour)
2718	N/A	2011-02-22	2013-01-14	692	P	Census	N/A	N/A	N/A
2577	N/A	2011-01-30	2013-01-14	715	P	Census	N/A	N/A	N/A
2532	N/A	2011-01-12	2013-01-14	733	P	Census	N/A	N/A	N/A
