## Supplementary Table 2 for "Reproductive history determines *ErbB2* locus amplification, WNT signalling and tumour phenotype in a murine breast cancer model"

### Sheet: Genotyping primers
Genotyping Primers
Cre-F	GCGCGGTCTGGCAGTAAAAAC
Cre-R	CAGATGGCGCGGCAACACC
NeuKI-F	TTCCGGAACCCACATCAGGCC
NeuKI-R	GTTTCCTGCAGCAGCCTACGC
Neu_1	GGAACCTTACTTCTGTGGTGTGAC
Neu_2	TAGCAGACACTCTATGCCTGTGTG

### Sheet: Taqman probes
TAQMAN qPCR probes
Symbol	Gene Name	Assay ID
Actb	actin, beta	Mm00607939_s1
B2m	beta-2 microglobulin	Mm00437762_m1
Gapdh	glyceraldehyde-3-phosphate dehydrogenase	Mm99999915_g1
Egfr	epidermal growth factor receptor	Mm00433023_m1
Erbb2	v-erb-b2 erythroblastic leukemia viral oncogene homolog 2, neuro/glioblastoma derived oncogene homolog (avian)	Mm00658541_m1
Erbb3	v-erb-b2 erythroblastic leukemia viral oncogene homolog 3 (avian)	Mm00695835_m1
Erbb4	v-erb-a erythroblastic leukemia viral oncogene homolog 4 (avian)	Mm01256814_m1
Nrg1	neuregulin 1	Mm00626552_m1
Nrg2	neuregulin 2	Mm01158091_g1
Nrg3	neuregulin 3	Mm01209104_m1
Nrg4	neuregulin 4	Mm00446254_m1
Wnt2	wingless-type MMTV integration site family, member 2	Mm00470018_m1
Wnt6	wingless-related MMTV integration site 6	Mm00437351_m1
Axin2	axin2	Mm00443610_m1
Ccdn1	cyclin D1	Mm00432359_m1
Lef1	lymphoid enhancer binding factor 1	Mm00550265_m1
Myc	myelocytomatosis oncogene	Mm00487804_m1
Hnf1a	HNF1 homeobox A	Mm00493434_m1
Erbb2	v-erb-b2 erythroblastic leukemia viral oncogene homolog 2, neuro/glioblastoma derived oncogene homolog (avian)	Rn00566561_m1
Pten	phosphatase and tensin homolog	Mm00477210_m1
Grb7	growth factor receptor bound protein 7	Mm01306734_m1
Mien1	migration and invasion enhancer 1	Mm00502987_m1
Atad1	ATPase family, AAA domain containing 1	Mm00471442_m1
Krt14	keratin 14	Mm00516876_m1
Krt15	keratin 15	Mm0492972_m1
Krt18	keratin 18	Mm01601704_g1
Esr1	estrogen receptor 1 (alpha)	Mm00433149_m1
Foxo3	forkhead box O3	Mm01185722_m1
Cdkn1b	cyclin-dependent kinase inhibitor 1B (P27)	Mm00438167_g1
Notch1	Notch gene homolog 1 (Drosophila)	Mm00435245_m1
Trp63	transformation related protein 63	Mm00495788_m1
Lgr5	leucine rich repeat containing G protein coupled receptor 5	Mm00438890_m1

### Sheet: ddPCR CNV assays
CNV Assays for digital droplet PCR
CNV Assay ID	Gene Symbol	Chromosome	Species	Cyto Band	Exonic Region
Mm00653603_cn	Tert	13	Mus musculus	13C1	5
Mr00299300_cn	NeoR	NA	E Coli	NA	NA
Rn00566561_m1	Erbb2	10	R norvegicus	NA	NA
Mm00341001_cn	Erbb2	11	Mus musculus	11D	12
Mm00505757_cn	Pten	19	Mus musculus	19C1	8
Mm00495867_cn	Atad1	19	Mus musculus	19C1	5
Mm00602425_cn	Grb7	11	Mus musculus	11D	15
Mm00597141_cn	Mien1	11	Mus musculus	11D	4
