## Supplementary Table 3 for "Reproductive history determines *ErbB2* locus amplification, WNT signalling and tumour phenotype in a murine breast cancer model"

### Sheet: Significance Tables
Figure 1 Part A (Log rank Mantel-Cox test)
	MMTV-Neu virgin	MMTV-Neu parous	K14Cre-NeuKI virgin	K14Cre-NeuKI parous	BlgCre-NeuKI virgin	BlgCre-NeuKI parous
MMTV-Neu virgin
MMTV-Neu parous	p<0.0001
K14Cre-NeuKI virgin	p<0.0001	p<0.0001
K14Cre-NeuKI parous	p<0.0001	p<0.0001	N.S. (p=0.3357)
BlgCre-NeuKI virgin	p<0.0001	p<0.0001	p=0.0017	p=0.0042
BlgCre-NeuKI parous	p<0.0022	p<0.0001	p<0.001	p=0.0024	N.S. (p=0.4109)
Figure 1 Part A (Gehan-Breslow-Wilcoxon test)
	MMTV-Neu virgin	MMTV-Neu parous	K14Cre-NeuKI virgin	K14Cre-NeuKI parous	BlgCre-NeuKI virgin	BlgCre-NeuKI parous
MMTV-Neu virgin
MMTV-Neu parous	p<0.0001
K14Cre-NeuKI virgin	p<0.0001	p<0.0001
K14Cre-NeuKI parous	p<0.0001	p<0.0001	N.S. (p=0.3676)
BlgCre-NeuKI virgin	p<0.0001	p<0.0001	p=0.0007	p=0.0072
BlgCre-NeuKI parous	N.S. (p=0.0547)	p<0.0001	p=0.0004	p=0.0030	N.S. (p=0.0809)
Figure 1 Part C (Log rank Mantel-Cox test)
	MMTV-Neu virgin	MMTV-Neu parous	K14Cre-NeuKI	BlgCre-NeuKI virgin	BlgCre-NeuKI parous
MMTV-Neu virgin
MMTV-Neu parous	p<0.0001
K14Cre-NeuKI	p<0.0001	p<0.0001
BlgCre-NeuKI virgin	p<0.0001	p<0.0001	N.S. (p=0.1302)
BlgCre-NeuKI parous	p=0.0055	p<0.0001	N.S. (p=0.1262)	N.S. (p=0.2619)
Figure 1 Part C (Gehan-Breslow-Wilcoxon test)
	MMTV-Neu virgin	MMTV-Neu parous	K14Cre-NeuKI	BlgCre-NeuKI virgin	BlgCre-NeuKI parous
MMTV-Neu virgin
MMTV-Neu parous	p<0.0001
K14Cre-NeuKI	p<0.0001	p<0.0001
BlgCre-NeuKI virgin	p<0.0001	p<0.0001	N.S. (p=0.1311)
BlgCre-NeuKI parous	N.S. (p=0.1136)	p<0.0001	p=0.0194	p=0.0204
Figure 1 Part D (Mann-Whitney test)
	MMTV-Neu virgin	MMTV-Neu parous	K14Cre-NeuKI virgin	K14Cre-NeuKI parous	BlgCre-NeuKI parous	BlgCre-NeuKI parous
MMTV-Neu virgin
MMTV-Neu parous	N.S. (p=0.5480)
K14Cre-NeuKI virgin	N.S. (p=0.0517)	p<0.05
K14Cre-NeuKI parous	N.S. (p=0.1772)	N.S. (p=0.0556)	N.S. (p=1)
BlgCre-NeuKI virgin	p<0.01	p<0.001	N.S. (p=0.5243)	N.S. (p=1)
BlgCre-NeuKI parous	N.S. (p=0.1171)	p<0.05	N.S. (p=0.5407)	N.S. (p=0.5238)	N.S. (p=0.1936)
