## Supplementary Table 4 for "Reproductive history determines *ErbB2* locus amplification, WNT signalling and tumour phenotype in a murine breast cancer model"

### Sheet: MMTV-Neu
Tumour	Promoter	Allele	Parity	Nuclear Pleomorphism	Tubule Formation	Mitotic Index	Grade	Necrosis	Borders	Metaplastic Elements	K14	K18	ER	PR-A	PR-B	p63	ERBB2	ERBB3	b-catenin	Diagnosis	Comments
LM0903.2	MMTV	Neu	Virgin	2	3	3	3	None	N/A	None	Negative	4	1	N/D	N/D	Negative	M, C	M, C	M	Adenocarcinoma (NST)	ER staining weak. Membrane ERBB2 staining strong. ERBB3 staining weakto moderate.
LM0904.1	MMTV	Neu	Virgin	2	3	3	3	N/A	N/A	None	Negative	4	Negative	N/D	N/D	Negative	M, C	M, C	M	Adenocarcinoma (NST)	ERBB2 staining strong; ERBB3 staining weak.
LM0908.1	MMTV	Neu	Virgin	3	3	3	3	N/A	N/A	None	Negative	4	Negative	N/D	N/D	Negative	M, C	M, C	M	Adenocarcinoma (NST)	EGFR membrane staining very weak; ERBB2 staining strong; ERBB3 staining weak.
LM0909.2	MMTV	Neu	Virgin	3	3	3	3	Multi-focal	N/A	None	Negative	4	Negative	N/D	N/D	Negative	M, C	M, C	M	Adenocarcinoma (NST)	ERBB2 staining strong; ERBB3 staining moderate.
LM0913.1	MMTV	Neu	Virgin	3	3	3	3	Multi-focal	Pushing	None	Negative	4	Negative	N/D	N/D	Negative	M, C	M, C	N/D	Adenocarcinoma (NST)	EGFR staining at membrane and nucleus appear inversely related. ERBB2 staining strong; ERBB3 moderate to strong.
LM0915.1	MMTV	Neu	Virgin	2	3	3	3	N/A	N/A	None	Negative	4	Negative	N/D	N/D	Negative	M, C	M, C	M	Adenocarcinoma (NST)
LM1004.1	MMTV	Neu	Virgin	3	3	2	3	Multi-focal	N/A	None	Negative	4	Negative	N/D	N/D	Negative	M, C	M, C	M, C, N	Adenocarcinoma (NST)	Very strong and extensive Erbb2 staining.
LM1004.4	MMTV	Neu	Virgin	3	3	2	3	N/A	N/A	None	Negative	4	Negative	N/D	N/D	Negative	M, C	M, C	M	Adenocarcinoma (NST)
LM1008.2	MMTV	Neu	Virgin	2	3	3	3	Central	N/A	None	Negative	4	Negative	N/D	N/D	Negative	M, C	M, C	M	Adenocarcinoma (NST)
LM1013.1	MMTV	Neu	Virgin	3	3	3	3	Multi-focal	N/A	None	Negative	4	Negative	N/D	N/D	Negative	M, C	M, C	M	Adenocarcinoma (NST)	Erbb2 staining very strong in cytoplasm.
LM901.2	MMTV	Neu	Parous	3	3	3	3	Multi-focal	N/A	Squamous 5%	1	4	Negative	N/D	N/D	2	M, C	Negative	M, C, N	Adenocarcinoma (NST)	Erbb2 staining localised, not found throughout whole tumour. Squamous metaplasia did not pass threshold (20%) to be defined as ASQC.
LM1005.2	MMTV	Neu	Parous	3	3	3	3	Multi-focal	N/A	None	Negative	4	Negative	N/D	N/D	Negative	M, C	M, C	M	Adenocarcinoma (NST)
LM1006.2	MMTV	Neu	Parous	3	3	3	3	Central	N/A	None	Negative	4	Negative	N/D	N/D	Negative	M, C	M, C	M	Adenocarcinoma (NST)
LM1007.2	MMTV	Neu	Parous	3	3	2	3	Focal	Pushing	None	Negative	4	Negative	N/D	N/D	Negative	C	M	M	Adenocarcinoma (NST)
LM1009.1	MMTV	Neu	Parous	3	3	3	3	Multi-focal	N/A	None	Negative	4	Negative	N/D	N/D	Negative	M, C	M, C	M	Adenocarcinoma (NST)
LM1009.3	MMTV	Neu	Parous	3	3	3	3	N/A	N/A	None	Negative	4	Negative	N/D	N/D	Negative	M, C	M, C	M	Adenocarcinoma (NST)
LM1011.1	MMTV	Neu	Parous	3	3	1	2	Multi-focal	N/A	None	Negative	4	Negative	N/D	N/D	Negative	M, C	M, C	M, C, N	Adenocarcinoma (NST)
LM1011.2	MMTV	Neu	Parous	3	3	3	3	Multi-focal	N/A	None	Negative	4	Negative	N/D	N/D	Negative	M, C	Negative	M, C, N	Adenocarcinoma (NST)
LM1012.1	MMTV	Neu	Parous	3	3	2	3	Multi-focal	N/A	None	Negative	4	Negative	N/D	N/D	1	M, C	Negative	M, C, N	Adenocarcinoma (NST)
LM1012.2	MMTV	Neu	Parous	3	3	2	3	Multi-focal	N/A	None	0.01	4	2	N/D	N/D	1	M, C	M, C	M	Adenocarcinoma (NST)	ER staining very weak.

### Sheet: Krt14Cre-NeuKI
Tumour	Cre promoter	Allele	Parity	Nuclear Pleomorphism	Tubule Formation	Mitotic Index	Grade	Necrosis	Borders	Metaplastic Elements	K14	K18	ER	PR-A	PR-B	p63	ERBB2	ERBB3	b-catenin	Diagnosis	Comments
MS1175.1	K14	NeuKI	Virgin	2	3	3	3	Central	Pushing	Squamous 30%	1	3	Negative	Negative	Negative	2	M, C	M (weak)	M, C, N	Adenosquamous metaplastic carcinoma	Mass of central keraratinized material combined with necrotic core; ERBB2 staining weak; Nuclear b-catenin in majority of tumour
MS1212.1	K14	NeuKI	Virgin	1	1	1	1	None	Pushing	Squamous 1%	N/A	N/A	2	2	ND	2	M, C	Negative	N/A	Adenomyoepithelioma	Adenoid cystic-like differentiation. Squamous metaplasia did not pass threshold (20%) to be defined as ASQC. High levels of background from tumour matrix.
MS1215.1	K14	NeuKI	Virgin	2	2	1	1	None	N/A	None	2	2	2	2	2	2	N/A	Negative	Negative	Adenomyoepithelioma	High levels of background from tumour matrix.
MS1219.1	K14	NeuKI	Virgin	3	2	3	3	None	N/A	Squamous 5%	2	3	Negative	Negative	Negative	2	N/A	Negative	M (weak)	Adenomyoepithelioma	High levels of background from tumour matrix
MS1219.2	K14	NeuKI	Virgin	3	3	1	2	None	N/A	Squamous 80%	3	2	2	Negative	Negative	3	C	Negative	M, C	Adenosquamous metaplastic carcinoma	ERBB2 punctate
MS1222.1	K14	NeuKI	Virgin	3	2	2	2	None	Pushing	None	N/A	3	2	2	2	2	N/A	Negative	Negative	Adenomyoepithelioma	High levels of background from tumour matrix.
MS1221.1	K14	NeuKI	Parous	3	3	2	3	None	N/A	None	2	3	1	2	1	2	Negative	Negative	M (weak)	Adenomyoepithelioma	High levels of background from tumour matrix

### Sheet: BlgCre-NeuKI
Tumour	Cre promoter	Allele	Parity	Nuclear Pleomorphism	Tubule Formation	Mitotic Index	Grade	Necrosis	Borders	Metaplastic Elements	K14	K18	ER	PRA	PRB	p63	ERBB2	ERBB3	b-catenin	Diagnosis	Comments
MS1137.1	Blg	NeuKI	Virgin	3	3	1	2	Multi-focal	N/A	Squamous 40% Sebaceous 5%	2	Negative	1	Negative	Negative	2	C	Negative	M, C	Adenosquamous metaplastic carcinoma	Strong punctate ERBB2 staining in metaplastic area
MS1163.1	Blg	NeuKI	Virgin	3	3	3	3	Multi-focal	Infiltrating	None	N/A	N/A	N/A	N/A	N/A	N/A	N/A	N/A	N/A	Adenocarcinoma (NST)	Block missing
MS1163.2	Blg	NeuKI	Virgin	3	3	3	3	Central	N/A	None	N/A	N/A	N/A	N/A	N/A	N/A	N/A	N/A	N/A	Adenocarcinoma (NST)	Block missing
MS1201.1	Blg	NeuKI	Virgin	3	3	2	3	Multi-focal	N/A	None	Negative	4	Negative	Negative	Negative	Negative	M, C	Negative	M	Adenocarcinoma (NST)	ERBB2 staining weak to moderate and possibly punctate in some areas
MS1209.1	Blg	NeuKI	Virgin	3	3	2	3	Central	N/A	None	1	4	Negative	Negative	Negative	1	C	Negative	Negative	Adenocarcinoma (NST)	Strong punctate ERBB2 staining
MS1213.1	Blg	NeuKI	Virgin	3	2	3	3	Central	N/A	None	2	3	Negative	Negative	Negative	Negative	N/A	Negative	M	Adenocarcinoma (NST)	b-catenin staining weak. Block finished.
MS1447.1	Blg	NeuKI	Virgin	2	2	1	1	None	N/A	Squamous 30%	Negative	3	1	Negative	N/D	2	C	M, C	M, C, N	Adenosquamous metaplastic carcinoma	ERBB3 staining punctate. Marjority of cells have nuclear b-catenin.
MS1448.1	Blg	NeuKI	Virgin	3	3	2	3	None	N/A	Squamous 30%	1	2	Negative	Negative	N/D	2	N/A	Negative	M, C, N	Adenosquamous metaplastic carcinoma
MS1454.1	Blg	NeuKI	Virgin	3	3	3	3	Multi-focal	N/A	Squamous 40%	1	3	Negative	Negative	N/D	2	C	N/D	N/D	Adenosquamous metaplastic carcinoma
MS1455.1	Blg	NeuKI	Virgin	3	3	N/A	N/A	None	Infiltrating	None	1	2	Negative	2	N/D	2	Negative	N/D	N/D	Adenocarcinoma (NST)	Tumour emerging from a large hyperplastic lesion
MS1522.1	Blg	NeuKI	Virgin	3	3	2	3	None	Infiltrating	None	1	Negative	Negative	Negative	N/D	Negative	Negative	N/D	N/D	Adenocarcinoma (NST)
MS1530.1*	Blg	NeuKI	Virgin	3	2	1	2	None	Infiltrating	Squamous 1% Sebaceous 5%	4	2	2	2	N/D	4	Negative	Negative	M, C, N	Adenomyoepithelioma*	1530.1 and 1530.2 were growing side by side - interpreting them as same tumour with two regions. 1530.1 has an extensive matrix surrounding basal-like neoplastic cells but little vasculature.
MS1530.2*	Blg	NeuKI	Virgin	3	2	1	2	None	N/A	None	3	2	2	2	N/D	3	N/D	Negative	M	Adenomyoepithelioma*	1530.1 and 1530.2 were growing side by side - interpreting them as same tumour with two regions. 1530.2 has little matrix but extensive vascular supply.
MS15106.1	Blg	NeuKI	Virgin	2	2	1	2	None	N/A	None	2	1	N/D	1	N/D	2	Negative	N/D	N/D	Adenomyoepithelioma growing out from benign papillary hyperplasia	Analysis confined to tumour.
MS15106.2	Blg	NeuKI	Virgin	3	3	1	2	None	Infiltrating	None	1	2	N/D	Negative	N/D	1	Negative	N/D	N/D	Adenocarcinoma (NST)	Fixation may be uneven (K18 in particular appears confined to one quadrant).
MS15106.3	Blg	NeuKI	Virgin	2	1	1	1	None	N/A	None	3	2	2	Negative	N/D	N/D	Negative	N/D	N/D	Adenomyoepithelioma
MS1138.1	Blg	NeuKI	Parous	3	3	1	2	Multi-focal	Infiltrating	Squamous 60%	2	1	Negative	1	Negative	1	C	Negative	M, C, N	Adenosquamous metaplastic carcinoma	Erbb2 weak but some regions of punctate staining.
MS1155.1	Blg	NeuKI	Parous	3	3	1	2	Multi-focal	Infiltrating	None	N/A	N/A	N/A	N/A	N/A	N/A	N/A	N/A	N/A	Adenocarcinoma (NST)	Block missing
MS1155.3	Blg	NeuKI	Parous	3	3	3	3	Multi-focal	N/A	None	Negative	3	Negative	Negative	Negative	Negative	C	Negative	M	Adenocarcinoma (NST)
MS1156.2	Blg	NeuKI	Parous	3	3	1	2	Multi-focal	Infiltrating	Squamous 70% Spindle 5%	N/A	N/A	N/A	N/A	N/A	N/A	N/A	N/A	N/A	Adenosquamous metaplastic carcinoma	Block missing.
MS1166.1	Blg	NeuKI	Parous	3	3	3	3	Multi-focal	N/A	None	3	N/A	Negative	N/A	N/A	N/A	N/A	N/A	M	Adenocarcinoma (NST)	Block missing.
MS1207.1	Blg	NeuKI	Parous	3	3	1	2	Central	Pushing	Squamous 40%	10%	3	Negative	Negative	Negative	1	M, C	Negative	C, N	Adenosquamous metaplastic carcinoma	ERBB2 staining weak to moderate and possibly punctate in some areas
MS1210.1	Blg	NeuKI	Parous	3	3	1	2	N/A	N/A	Squamous 30%	40%	2	1	1	1	2	C	Negative	M, N	Adenosquamous metaplastic carcinoma
MS1210.8	Blg	NeuKI	Parous	3	3	2	3	Central	N/A	None	Negative	4	Negative	Negative	Negative	Negative	C	Negative	M	Adenocarcinoma (NST)
MS1214.1	Blg	NeuKI	Parous	3	3	1	2	Central	Infiltrating	Squamous 50%	2	2	Negative	Negative	Negative	2	C	Negative	M, C, N	Adenosquamous metaplastic carcinoma	Erbb2 staining very weak.
MS1217.1	Blg	NeuKI	Parous	3	3	3	3	Multi-focal	N/A	None	2	3	Negative	Negative	Negative	1	M, C	Negative	M, C, N	Adenocarcinoma (NST)	Erbb2 staining weak.
MS1218.2	Blg	NeuKI	Parous	3	2	1	2	None	Infiltrating	None	Negative	4	Negative	Negative	Negative	Negative	M, C	Negative	M	Adenocarcinoma (NST)	Tumour was full of blood, cyst-like, when removed. b-catenin staining weak.
MS1349.1	Blg	NeuKI	Parous	3	3	1	2	Multi-focal	N/A	Squamous 30%	1	2	Negative	1	N/D	1	M, C	Negative	M, C, N	Adenosquamous metaplastic carcinoma	Weak ERBB2 staining.
MS1349.2	Blg	NeuKI	Parous	3	3	1	2	Multi-focal	Infiltrating	Squamous 50%	1	2	Negative	Negative	N/D	1	M, C	Negative	M, C, N	Adenosquamous metaplastic carcinoma	Weak ERBB2 staining.
MS1363.1	Blg	NeuKI	Parous	3	3	1	2	Multi-focal	Infiltrating	Squamous 70%	2	2	Negative	2	N/D	1	Negative	Negative	M, C, N	Adenosquamous metaplastic carcinoma
MS1363.2	Blg	NeuKI	Parous	2	1	1	1	N/A	Infiltrating	None	2	4	Negative	2	N/D	2	C	Negative	M	Adenomyoepithelioma	Weak ERBB2 staining.
MS1363.3	Blg	NeuKI	Parous	2	3	1	2	Multi-focal	Infiltrating	Squamous 50%	2	1	Negative	1	N/D	2	Negative	Negative	M, C, N	Adenosquamous metaplastic carcinoma
MS1363.4	Blg	NeuKI	Parous	2	3	1	2	Multi-focal	Infiltrating	Squamous 70%	2	Negative	Negative	1	N/D	2	Negative	Negative	M, C, N	Adenosquamous metaplastic carcinoma
MS1528.1	Blg	NeuKI	Parous	3	3	2	8	Multi-focal	Infiltrating	None	Negative	3	Negative	2	N/D	2	M, C	M, C	M	Adenocarcinoma (NST)
MS1528.2	Blg	NeuKI	Parous	3	3	2	3	Focal	N/A	Squamous 30% Spindle 5% Apocrine 1%	2	3	3	3	N/D	2	M, C	M, C	M	Adenosquamous metaplastic carcinoma	No keratin pearls; p63 and K14 staining largely in pseudo-basal layers but also in focal proliferations.
MS1528.3	Blg	NeuKI	Parous	2	3	1	2	Multi-focal	N/A	Squamous 30%	2	3	Negative	Negative	N/D	2	M, C	M, C	M, C, N	Adenosquamous metaplastic carcinoma
MS1528.4	Blg	NeuKI	Parous	3	3	3	3	Multi-focal	Infiltrating	None	1	4	3	4	N/D	1	M, C	N/D	M	Adenocarcinoma (NST)

### Sheet: Non-mammary all genotypes
Tumour	Cre promoter	Allele(s)	Parity	Diagnosis	Location	Comments
MS1227.1	K14	NeuKI	Virgin	Adenosquamous carcinoma	Salivary gland
MS1202.1	Blg	NeuKI	Virgin	Malignant sarcoma	Mammary gland
MS1414.1	Blg	NeuKI	Virgin	Malignant sarcoma	Ventral neck
MS1425.1	Blg	NeuKI	Virgin	Malignant sarcoma	Head
MS1442.1	Blg	NeuKI	Virgin	Adenocarcinoma	Salivary gland
MS1527.1	Blg	NeuKI	Virgin	Malignant sarcoma	Neck
MS1551.1	Blg	NeuKI	Virgin	Malignant sarcoma	Ventral neck
MS1138.6	Blg	NeuKI	Parous	Malignant sarcoma	Head
MS1156.1	Blg	NeuKI	Parous	Malignant sarcoma	Mammary gland
MS1176.1	Blg	NeuKI	Parous	Malignant sarcoma	Ventral neck
MS1210.9	Blg	NeuKI	Parous	Malignant sarcoma	Ear
MS1380.1	Blg	NeuKI	Parous	Malignant sarcoma	Mammary gland
MS1380.2	Blg	NeuKI	Parous	Malignant sarcoma	Head	Possibly angiosarcoma; 1380.1 and 1380.2 may be primary tumour and metastasis, but cannot be determined which is which.
MS1440.1	Blg	NeuKI	Parous	Malignant sarcoma	Head
MS1449.1	Blg	NeuKI	Parous	Malignant sarcoma	Eyelid
