## Supplementary Table 5 for "Reproductive history determines *ErbB2* locus amplification, WNT signalling and tumour phenotype in a murine breast cancer model"

### Sheet: Sheet1
Details of samples used for exome sequencing and RNA seq
By sample number
Exome sample pairs (tumour and spleen)	Mouse/Tumour	Status	Phenotype	qPCR status of locus
B67-0011 and B67-0021	MS1163.1	Virgin	AC (NST)	High Amp
B67-0031 and B67-0021 (tumour from the same mouse as B67-00​11)	MS1163.2	Virgin	AC (NST)	High Amp
B67-0013 and B67-0033	MS1218.2	Parous	AC (NST)	High Amp
B67-0014 and B67-0023	MS1213.1	Virgin	AC (NST)	High Amp
B67-0015 and B67-1034	MS1155.3	Parous	AC (NST)	High Amp
B67-0016 and B67-0025	MS1156.1	Parous	Mammary sarcoma	Not / low amp
B67-0017 and B67-0026	MS1349.1	Parous	ASQC	Not / low amp
B67-0018 and B67-0027	MS1166.1	Parous	AC (NST)	Not / low amp
B67-0032 and B67-0035	MS1210.1	Parous	ASQC	Not / low amp
RNA seq samples
B67_0004	MS 1213.1	Virgin	AC (NST)	High Amp
B67_1001	MS 1163.1	Virgin	AC (NST)	High Amp
B67_1002	MS 1163.2	Virgin	AC (NST)	High Amp
B67_1003	MS 1218.2	Parous	AC (NST)	High Amp
B67_1005	MS 1155.3	Parous	AC (NST)	High Amp
B67_1006	MS 1156.1	Parous	Mammary sarcoma	Not / low amp
B67_1010	MS 1210.1	Parous	ASQC	Not / low amp
B67_2007	MS 1349.1	Parous	ASQC	Not / low amp
B67_2008	MS 1166.1	Parous	AC (NST)	Not / low amp
By tumour number
Mouse/Tumour	Status	Phenotype	qPCR status of locus	Exome sample pairs (tumour and spleen)	RNA seq samples
MS1155.3	Parous	AC (NST)	High Amp	B67-0015 and B67-1034	B67_1005
MS1156.1	Parous	Mammary sarcoma	Not / low amp	B67-0016 and B67-0025	B67_1006
MS1163.1	Virgin	AC (NST)	High Amp	B67-0011 and B67-0021	B67_1001
MS1163.2	Virgin	AC (NST)	High Amp	B67-0031 and B67-0021	B67_1002
MS1166.1	Parous	AC (NST)	Not / low amp	B67-0018 and B67-0027	B67_2008
MS1210.1	Parous	ASQC	Not / low amp	B67-0032 and B67-0035	B67_1010
MS1213.1	Virgin	AC (NST)	High Amp	B67-0014 and B67-0023	B67_0004
MS1218.2	Parous	AC (NST)	High Amp	B67-0013 and B67-0033	B67_1003
MS1349.1	Parous	ASQC	Not / low amp	B67-0017 and B67-0026	B67_2007
