## Supplementary Table 7 for "Reproductive history determines *ErbB2* locus amplification, WNT signalling and tumour phenotype in a murine breast cancer model"

### Sheet: Sheet1
Exome sequencing summary data
					No. of mutations (coding + non-coding)	No. of coding mutations	No. of mutated genes (missense, stop/start gained)
Sample	Mouse/Tumour	Status	Phenotype	qPCR status of locus
B67-0011	MS1163.1	Virgin	AC (NST)	High Amp	491	15	13
B67-0031	MS1163.2	Virgin	AC (NST)	High Amp	183	20	19
B67-0013	MS1218.2	Parous	AC (NST)	High Amp	262	24	20
B67-0014	MS1213.1	Virgin	AC (NST)	High Amp	220	24	24
B67-0015	MS1155.3	Parous	AC (NST)	High Amp	391	17	17
B67-0016	MS1156.1	Parous	Mammary sarcoma	Not / low amp	278	17	16
B67-0017	MS1349.1	Parous	ASQC	Not / low amp	636	36	30
B67-0018	MS1166.1	Parous	AC (NST)	Not / low amp	167	14	14
B67-0032	MS1210.1	Parous	ASQC	Not / low amp	303	41	33
Genes mutated across multiple tumours
		Most adverse Sift prediction
Gene	Tumours
Rbbp5	MS1163.2, MS1210.1	Deleterious
Gm4955	MS1213.1, MS1166.1, MS1210.1	Deleterious
G530012D18Rik	MS1349.1, MS1166.1	N/A
Olfr320	MS1218.2, MS1166.1	Tolerated
Obscn	MS1218.2, MS1166.1	N/A
Ighv2-4	MS1213.1, MS1163.2	Tolerated
Trgv4	MS1155.3, MS1349.1	Tolerated
3632451O06Rik	MS1349.1, MS1210.1	Deleterious
Wac	MS1163.1, MS1163.2	Tolerated
Gm10912	MS1155.3, MS1349.1	N/A
Gm10799	MS1163.1, MS1349.1	N/A
Gm10801	MS1163.1, MS1156.1, MS1166.1, MS1210.1	Deleterious
Klra4	MS1163.1, MS1210.1	Tolerated
Tubb3	MS1163.1, MS1156.1	Deleterious
