## Supplementary Table 9 for "Reproductive history determines *ErbB2* locus amplification, WNT signalling and tumour phenotype in a murine breast cancer model"

### Sheet: Sheet1
Chr	Segment Start	Segment End	Targeted bp	logRatio	Genes in segment	Gene expression level	Evidence as driver?
MS1155.3
chr11	98420088	98455373	7922	6.61	Erbb2|Grb7|Mien1|	High|High|High	Yes, known
chr19	31764556	32792593	24210	4.75	2700046G09Rik|A1cf|Papss2|Minpp1|Asah2|Prkg1|Pten|Atad1|Sgms1|	?|Low|Low|High|High|Lowish|High|High|High	Yes, Pten+Atad1 expression high in this tumour
chr11	98464692	98518728	3817	4.48	Ikzf3|	Low	No, amplified but low expression
chr11	98551096	98584140	3435	6.46	Ormdl3|Zpbp2|	High|Low	Potentially, close to Erbb2 locus
MS1163.1
chr11	98325416	98455373	20583	6.07	Pgap3|Tcap|Grb7|Pnmt|Neurod2|Mien1|Stard3|Erbb2|1700003D09Rik|Ppp1r1b|	High|Low|High|Low|Low|High|High|High|?|High	Yes, known
MS1163.2
chr11	98325416	98677708	35050	5.73	Zpbp2|Pnmt|Gm12|Grb7|Erbb2|Gsdma3|Gsdma2|Pgap3|Gsdma|Stard3|Tcap|Ikzf3|Mien1|Ormdl3|Ppp1r1b|Neurod2|1700003D09Rik|	Low|Low|?|High|High|Low|High|High|Low|High|Low|Low|High|High|High|Low|?	Yes, known
MS1213.1
chr11	98412483	98584140	15716	4.5	Grb7|Erbb2|Mien1|Ikzf3|Zpbp2|Ormdl3|	High|High|High|Low|Low|High	Yes, known
chr19	32637033	32800099	7521	4.16	Papss2|Pten|Atad1|	Low|High|High	Yes, Pten+Atad1 expression high in this tumour
chr5	87667234	87679049	815	-2.53	Csn1s1|	High	No, predicted loss but still expressed
chr16	48933793	48950033	1139	-2.53	Dzip3|	Medium	No, predicted loss but still expressed
chr6	141935815	141943524	533	-2.58	Slco1a1|	Low	Possible, but low expression across all tumours
chr3	59931656	59937949	2068	-2.8	C130079G13Rik|	Low	Possible, but low expression across all tumours
chr13	27602710	27610582	599	-2.84	Prl7b1|	Low	Possible, but low expression across all tumours
chr2	111478785	111490183	2805	-3.13	Olfr1288|Olfr1289|Olfr1290|	Low|Low|Low	Possible, but low expression across all tumours
MS1166.1
chr17	18581726	18586437	1421	-2.64	Vmn2r96|	Low	Possible, but low expression across all tumours
chr2	26466466	26501959	5163	-2.78	Notch1|Mir6996|	High|?	No, predicted loss but still expressed
Tumours MS1218_2, MS1156_1, MS1210_1, MS1349_1: no aberrations passed thresholds
Aberrations meet all ExomeCNV thresholds plus: Amplification: log ratio > 4.00; Loss: log ratio < -2.50
	Loss but not predicted to be a driver
	Gain but not predicted to be a driver
	Gain - potential driver
