## Supplementary Table 10 for "Reproductive history determines *ErbB2* locus amplification, WNT signalling and tumour phenotype in a murine breast cancer model"

### Sheet: locus
					Erbb2 (Mus)			NeoR			Erbb2 (Rn)
Sample	Genotype	Parity	Tissue	DNA Extraction	Mean	Error max	Error min	Mean	Error max	Error min	Mean	Error max	Error min
NeuKI Organoids	NeuKI	V	Normal 10 week	From fresh cells	1.97325	2.07345	1.87306	0.975719	1.03798	0.913454	0.965304	1.02978	0.900823
WT Organoids	Wild type C57/Bl6	V	Normal 10 week	From fresh cells	2.02917	2.15738	1.90095	0.0188897	0.0258571	0.0119222	0.00719998	0.0123228	0.00207718
MS1448-2	BlgCre NeuKI	V	spleen	From frozen				1.02	1.08	0.97	0.982	1.05	0.913
MS1425-3	BlgCre NeuKI	V	spleen	From frozen	1.89	1.97	1.82	0.983	1.02	0.942	1.01	1.06	0.968
MS15149-3	BlgCre NeuKI	V	spleen	From frozen	1.9	2.04	1.76	1.09	1.19	0.998	1.06	1.16	0.961
MS1528-5	BlgCre NeuKI	P	spleen	From frozen	1.91	2.01	1.81	0.966	1.02	0.908	1	1.06	0.948
MS1558-2	BlgCre NeuKI	V	spleen	From frozen	1.93	2.06	1.8	1.09	1.17	1.01	1.04	1.12	0.959
MS1522-2	BlgCre NeuKI	V	spleen	From frozen	1.98	2.05	1.92	1.01	1.05	0.972	0.99	1.03	0.953
MS1579-3	BlgCre NeuKI	V	spleen	From frozen	1.98	2.18	1.78	1.09	1.22	0.959	0.964	1.07	0.853
MS1462-4	BlgCre NeuKI	P	spleen	From frozen	1.98	2.04	1.92	0.967	0.998	0.935	1.01	1.05	0.979
MS1530-4	BlgCre NeuKI	V	spleen	From frozen	2.01	2.09	1.93	0.987	1.03	0.942	0.968	1.01	0.927
MS1442-3	BlgCre NeuKI	V	spleen	From frozen	2.02	2.09	1.96	0.992	1.03	0.951	1.02	1.06	0.988
MS15150-4	BlgCre NeuKI	V	spleen	From frozen	2.03	2.1	1.96	1.04	1.07	1	1.01	1.05	0.98
MS1363-5	BlgCre NeuKI	P	spleen	From frozen	2.03	2.09	1.97	1.05	1.09	1.01	0.961	0.993	0.928
MS1534-2	BlgCre NeuKI	P	spleen	From frozen	2.04	2.15	1.92	0.973	1.03	0.917	0.983	1.04	0.922
MS1414-2	BlgCre NeuKI	V	spleen	From frozen	2.06	2.22	1.9	0.967	1.05	0.882	0	0	0
MS1511-3	BlgCre NeuKI	V	spleen	From frozen	2.07	2.15	1.99	1.04	1.09	0.993	1.01	1.05	0.964
MS1447-3	BlgCre NeuKI	V	spleen	From frozen	2.09	2.18	1.99	1.05	1.11	1	0.941	0.989	0.893
MS1553-2	BlgCre NeuKI	V	spleen	From frozen	2.09	2.23	1.95	1.09	1.17	1.01	1.05	1.14	0.972
MS1163-3	BlgCre NeuKI	V	spleen	From frozen	2.24	2.36	2.11	0.0733	0.087	0.0597	3.01	3.17	2.85
MS1380-3	BlgCre NeuKI	P	spleen	From frozen	2.28	2.36	2.2	1.09	1.12	1.06	1.03	1.06	0.995
MS1379-2	BlgCre NeuKI	V	spleen	From frozen	7.56	7.95	7.17	0.438	0.481	0.395	6.08	6.38	5.77
MS1425-1	BlgCre NeuKI	V	Sarcoma	From frozen	2.51	2.6	2.42	0.0889	0.0992	0.0786	2.1	2.18	2.03
MS1156-1	BlgCre NeuKI	P	Sarcoma	From frozen	3.65	3.83	3.48	0.347	0.372	0.321	2.81	2.95	2.67
MS1380-1	BlgCre NeuKI	P	Sarcoma	From frozen	4.91	5.09	4.73	0.296	0.318	0.275	3.99	4.13	3.85
MS1414-1	BlgCre NeuKI	V	Sarcoma	From frozen	5.46	5.67	5.25	0.0946	0.102	0.0872	0	0	0
MS1448-1	BlgCre NeuKI	V	ASQC	From frozen	2.07	2.15	1.99	0.262	0.272	0.252	2.4	2.53	2.28
MS1349-2	BlgCre NeuKI	P	ASQC	From frozen	2.07	2.24	1.91	0.372	0.418	0.326	0.996	1.09	0.903
MS1349-1	BlgCre NeuKI	P	ASQC	From frozen	2.17	2.24	2.1	0.748	0.772	0.723	1.27	1.32	1.23
MS1207-1	BlgCre NeuKI	P	ASQC	From frozen	2.72	2.98	2.47	0.464	0.539	0.389	1.5	1.68	1.33
MS1528-2	BlgCre NeuKI	P	ASQC	From frozen	3.15	3.47	2.83	0.0991	0.133	0.0647	1.03	1.16	0.899
MS1447-1	BlgCre NeuKI	V	ASQC	From frozen	3.26	3.37	3.16	0.233	0.244	0.222	2.3	2.37	2.23
MS1528-3	BlgCre NeuKI	P	ASQC	From frozen	3.58	3.76	3.76	0.295	0.326	0.326	2.41	2.54	2.54
MS1210-1	BlgCre NeuKI	P	ASQC	From frozen	3.94	4.08	3.8	0.334	0.352	0.315	2.99	3.08	2.89
MS1447-1	BlgCre NeuKI	V	ASQC	From FFPE tissue	5.60474	6.06813	5.14136	0.783948	0.902808	0.665089	4.21824	4.64232	3.79416
MS1448-1	BlgCre NeuKI	V	ASQC	From FFPE tissue	6.25421	7.02008	5.48833	0.54809	0.642958	0.453222	4.69749	5.21255	4.18243
MS1454-1	BlgCre NeuKI	V	ASQC	From FFPE tissue	8.29071	9.15597	7.42545	0.261405	0.3252	0.19761	5.83627	6.30427	5.36827
MS1530-1	BlgCre NeuKI	V	AME	From frozen	1.73	1.97	1.49	0.165	0.218	0.112	0.84	1.08	0.6
MS1530-1	BlgCre NeuKI	V	AME	From FFPE tissue	1.78731	2.18911	1.3855	0.729642	1.03718	0.422104	1.63068	2.0239	1.23746
MS15106-1	BlgCre NeuKI	V	AME	From frozen	1.94	2.13	1.75	0.00872	0.0167	0.000759	0	0	0
MS1530-2	BlgCre NeuKI	V	AME	From frozen	2.54	2.81	2.28	0.135	0.168	0.101	0	0	0
MS1363-2	BlgCre NeuKI	P	AME	From frozen	2.85	2.96	2.73	0.0724	0.0806	0.0642	1.82	1.89	1.75
MS1213-1	BlgCre NeuKI	V	AC-NST	From frozen	1.65	1.7	1.6	0.167	0.174	0.159	1.44	1.48	1.39
MS15106-2	BlgCre NeuKI	V	AC-NST	From frozen	1.97	2.05	1.89	0.0014	0.00255	0.000242	0.000292	0.000983	-0.000399
MS1528-1	BlgCre NeuKI	P	AC-NST	From frozen	2.19	2.31	2.06	0.351	0.38	0.322	1.69	1.79	1.6
MS1522-1	BlgCre NeuKI	V	AC-NST	From frozen	2.6	2.72	2.47	0.245	0.269	0.221	1.86	1.96	1.76
MS1218-2	BlgCre NeuKI	P	AC-NST	From frozen	4.49	4.69	4.29	0	0	0	1.19	1.25	1.14
MS1522-1	BlgCre NeuKI	V	AC-NST	From FFPE tissue	5.22559	7.75879	2.6924	3.2819	4.92679	1.637	3.37656	5.48793	1.2652
MS1455-1	BlgCre NeuKI	V	AC-NST	From FFPE tissue	6.09924	7.0778	5.12067	0.459272	0.607294	0.311249	3.11	3.62132	2.59869
MS1201-1	BlgCre NeuKI	V	AC-NST	From FFPE tissue	7.43309	8.09609	6.77008	0.161679	0.207274	0.116083	4.49236	4.84443	4.14029
MS1442-1	BlgCre NeuKI	V	AC-NST	From frozen	8.16	8.59	7.73	0.793	0.849	0.736	7.13	7.48	6.79
MS1155-3	BlgCre NeuKI	P	AC-NST	From frozen	32.1	48.5	15.7	3.49	4.95	2.03	677	2280	-927
MS1209-1	BlgCre NeuKI	V	AC-NST	From FFPE tissue	44.7595	47.3562	42.1629	2.36332	2.53141	2.19523	29.5226	31.0445	28.0007

### Sheet: Concordance
Sample	Genotype	Parity	Tissue	DNA Extraction	Erbb2 (Rn) ddPCR	Erbb2 (Rn) qPCR	Amplification by exome CNV?
MS1349-2	BlgCre NeuKI	P	ASQC	From frozen	0.996	1.00629	N/D
MS1218-2	BlgCre NeuKI	P	AC-NST	From frozen	1.19	27.6225	No
MS1349-1	BlgCre NeuKI	P	ASQC	From frozen	1.27	1.51206	No
MS1213-1	BlgCre NeuKI	V	AC-NST	From frozen	1.44	33.5624	Yes
MS1207-1	BlgCre NeuKI	P	ASQC	From frozen	1.5	1.26708	N/D
MS1448-1	BlgCre NeuKI	V	ASQC	From frozen	2.4	1	N/D
MS1156-1	BlgCre NeuKI	P	Sarcoma	From frozen	2.81	2.98453	No
MS1210-1	BlgCre NeuKI	P	ASQC	From frozen	2.99	1.61993	No
MS1201-1	BlgCre NeuKI	V	AC-NST	From FFPE tissue	4.49236	3.79508	N/D
MS1209-1	BlgCre NeuKI	V	AC-NST	From FFPE tissue	29.5226	14.0241	N/D
MS1155-3	BlgCre NeuKI	P	AC-NST	From frozen	677	71.556	Yes

### Sheet: neor
					NeoR
Sample	Genotype	Parity	Tissue	DNA Extraction	Mean	Error max	Error min
WT Organoids	Wild type C57/Bl6	V	Normal 10 week	From fresh cells	0.0188897	0.0258571	0.0119222
NeuKI Organoids	NeuKI	V	Normal 10 week	From fresh cells	0.975719	1.03798	0.913454
MS1163-3	BlgCre NeuKI	V	spleen	From frozen	0.0733	0.087	0.0597
MS1379-2	BlgCre NeuKI	V	spleen	From frozen	0.438	0.481	0.395
MS1528-5	BlgCre NeuKI	P	spleen	From frozen	0.966	1.02	0.908
MS1414-2	BlgCre NeuKI	V	spleen	From frozen	0.967	1.05	0.882
MS1462-4	BlgCre NeuKI	P	spleen	From frozen	0.967	0.998	0.935
MS1534-2	BlgCre NeuKI	P	spleen	From frozen	0.973	1.03	0.917
MS1425-3	BlgCre NeuKI	V	spleen	From frozen	0.983	1.02	0.942
MS1530-4	BlgCre NeuKI	V	spleen	From frozen	0.987	1.03	0.942
MS1442-3	BlgCre NeuKI	V	spleen	From frozen	0.992	1.03	0.951
MS1522-2	BlgCre NeuKI	V	spleen	From frozen	1.01	1.05	0.972
MS1448-2	BlgCre NeuKI	V	spleen	From frozen	1.02	1.08	0.97
MS1511-3	BlgCre NeuKI	V	spleen	From frozen	1.04	1.09	0.993
MS15150-4	BlgCre NeuKI	V	spleen	From frozen	1.04	1.07	1
MS1447-3	BlgCre NeuKI	V	spleen	From frozen	1.05	1.11	1
MS1363-5	BlgCre NeuKI	P	spleen	From frozen	1.05	1.09	1.01
MS1579-3	BlgCre NeuKI	V	spleen	From frozen	1.09	1.22	0.959
MS1558-2	BlgCre NeuKI	V	spleen	From frozen	1.09	1.17	1.01
MS1553-2	BlgCre NeuKI	V	spleen	From frozen	1.09	1.17	1.01
MS15149-3	BlgCre NeuKI	V	spleen	From frozen	1.09	1.19	0.998
MS1380-3	BlgCre NeuKI	P	spleen	From frozen	1.09	1.12	1.06
MS1425-1	BlgCre NeuKI	V	Sarcoma	From frozen	0.0889	0.0992	0.0786
MS1414-1	BlgCre NeuKI	V	Sarcoma	From frozen	0.0946	0.102	0.0872
MS1380-1	BlgCre NeuKI	P	Sarcoma	From frozen	0.296	0.318	0.275
MS1156-1	BlgCre NeuKI	P	Sarcoma	From frozen	0.347	0.372	0.321
MS1528-2	BlgCre NeuKI	P	ASQC	From frozen	0.0991	0.133	0.0647
MS1447-1	BlgCre NeuKI	V	ASQC	From frozen	0.233	0.244	0.222
MS1454-1	BlgCre NeuKI	V	ASQC	From FFPE tissue	0.261405	0.3252	0.19761
MS1448-1	BlgCre NeuKI	V	ASQC	From frozen	0.262	0.272	0.252
MS1528-3	BlgCre NeuKI	P	ASQC	From frozen	0.295	0.326	0.326
MS1210-1	BlgCre NeuKI	P	ASQC	From frozen	0.334	0.352	0.315
MS1349-2	BlgCre NeuKI	P	ASQC	From frozen	0.372	0.418	0.326
MS1207-1	BlgCre NeuKI	P	ASQC	From frozen	0.464	0.539	0.389
MS1448-1	BlgCre NeuKI	V	ASQC	From FFPE tissue	0.54809	0.642958	0.453222
MS1349-1	BlgCre NeuKI	P	ASQC	From frozen	0.748	0.772	0.723
MS1447-1	BlgCre NeuKI	V	ASQC	From FFPE tissue	0.783948	0.902808	0.665089
MS15106-1	BlgCre NeuKI	V	AME	From frozen	0.00872	0.0167	0.000759
MS1363-2	BlgCre NeuKI	P	AME	From frozen	0.0724	0.0806	0.0642
MS1530-2	BlgCre NeuKI	V	AME	From frozen	0.135	0.168	0.101
MS1530-1	BlgCre NeuKI	V	AME	From frozen	0.165	0.218	0.112
MS1530-1	BlgCre NeuKI	V	AME	From FFPE tissue	0.729642	1.03718	0.422104
MS1218-2	BlgCre NeuKI	P	AC-NST	From frozen	0	0	0
MS15106-2	BlgCre NeuKI	V	AC-NST	From frozen	0.0014	0.00255	0.000242
MS1201-1	BlgCre NeuKI	V	AC-NST	From FFPE tissue	0.161679	0.207274	0.116083
MS1213-1	BlgCre NeuKI	V	AC-NST	From frozen	0.167	0.174	0.159
MS1522-1	BlgCre NeuKI	V	AC-NST	From frozen	0.245	0.269	0.221
MS1528-1	BlgCre NeuKI	P	AC-NST	From frozen	0.351	0.38	0.322
MS1455-1	BlgCre NeuKI	V	AC-NST	From FFPE tissue	0.459272	0.607294	0.311249
MS1442-1	BlgCre NeuKI	V	AC-NST	From frozen	0.793	0.849	0.736
MS1209-1	BlgCre NeuKI	V	AC-NST	From FFPE tissue	2.36332	2.53141	2.19523
MS1522-1	BlgCre NeuKI	V	AC-NST	From FFPE tissue	3.2819	4.92679	1.637
MS1155-3	BlgCre NeuKI	P	AC-NST	From frozen	3.49	4.95	2.03

### Sheet: rat
					Erbb2 (Rn)
Sample	Genotype	Parity	Tissue	DNA Extraction	Mean	Error max	Error min
WT Organoids	Wild type C57/Bl6	V	Normal 10 week	From fresh cells	0.00719998	0.0123228	0.00207718
NeuKI Organoids	NeuKI	V	Normal 10 week	From fresh cells	0.965304	1.02978	0.900823
MS1414-2	BlgCre NeuKI	V	spleen	From frozen	0	0	0
MS1447-3	BlgCre NeuKI	V	spleen	From frozen	0.941	0.989	0.893
MS1363-5	BlgCre NeuKI	P	spleen	From frozen	0.961	0.993	0.928
MS1579-3	BlgCre NeuKI	V	spleen	From frozen	0.964	1.07	0.853
MS1530-4	BlgCre NeuKI	V	spleen	From frozen	0.968	1.01	0.927
MS1448-2	BlgCre NeuKI	V	spleen	From frozen	0.982	1.05	0.913
MS1534-2	BlgCre NeuKI	P	spleen	From frozen	0.983	1.04	0.922
MS1522-2	BlgCre NeuKI	V	spleen	From frozen	0.99	1.03	0.953
MS1528-5	BlgCre NeuKI	P	spleen	From frozen	1	1.06	0.948
MS1425-3	BlgCre NeuKI	V	spleen	From frozen	1.01	1.06	0.968
MS1511-3	BlgCre NeuKI	V	spleen	From frozen	1.01	1.05	0.964
MS15150-4	BlgCre NeuKI	V	spleen	From frozen	1.01	1.05	0.98
MS1462-4	BlgCre NeuKI	P	spleen	From frozen	1.01	1.05	0.979
MS1442-3	BlgCre NeuKI	V	spleen	From frozen	1.02	1.06	0.988
MS1380-3	BlgCre NeuKI	P	spleen	From frozen	1.03	1.06	0.995
MS1558-2	BlgCre NeuKI	V	spleen	From frozen	1.04	1.12	0.959
MS1553-2	BlgCre NeuKI	V	spleen	From frozen	1.05	1.14	0.972
MS15149-3	BlgCre NeuKI	V	spleen	From frozen	1.06	1.16	0.961
MS1163-3	BlgCre NeuKI	V	spleen	From frozen	3.01	3.17	2.85
MS1379-2	BlgCre NeuKI	V	spleen	From frozen	6.08	6.38	5.77
MS1414-1	BlgCre NeuKI	V	Sarcoma	From frozen	0	0	0
MS1425-1	BlgCre NeuKI	V	Sarcoma	From frozen	2.1	2.18	2.03
MS1156-1	BlgCre NeuKI	P	Sarcoma	From frozen	2.81	2.95	2.67
MS1380-1	BlgCre NeuKI	P	Sarcoma	From frozen	3.99	4.13	3.85
MS1349-2	BlgCre NeuKI	P	ASQC	From frozen	0.996	1.09	0.903
MS1528-2	BlgCre NeuKI	P	ASQC	From frozen	1.03	1.16	0.899
MS1349-1	BlgCre NeuKI	P	ASQC	From frozen	1.27	1.32	1.23
MS1207-1	BlgCre NeuKI	P	ASQC	From frozen	1.5	1.68	1.33
MS1447-1	BlgCre NeuKI	V	ASQC	From frozen	2.3	2.37	2.23
MS1448-1	BlgCre NeuKI	V	ASQC	From frozen	2.4	2.53	2.28
MS1528-3	BlgCre NeuKI	P	ASQC	From frozen	2.41	2.54	2.54
MS1210-1	BlgCre NeuKI	P	ASQC	From frozen	2.99	3.08	2.89
MS1447-1	BlgCre NeuKI	V	ASQC	From FFPE tissue	4.21824	4.64232	3.79416
MS1448-1	BlgCre NeuKI	V	ASQC	From FFPE tissue	4.69749	5.21255	4.18243
MS1454-1	BlgCre NeuKI	V	ASQC	From FFPE tissue	5.83627	6.30427	5.36827
MS15106-1	BlgCre NeuKI	V	AME	From frozen	0	0	0
MS1530-2	BlgCre NeuKI	V	AME	From frozen	0	0	0
MS1530-1	BlgCre NeuKI	V	AME	From frozen	0.84	1.08	0.6
MS1530-1	BlgCre NeuKI	V	AME	From FFPE tissue	1.63068	2.0239	1.23746
MS1363-2	BlgCre NeuKI	P	AME	From frozen	1.82	1.89	1.75
MS15106-2	BlgCre NeuKI	V	AC-NST	From frozen	0.000292	0.000983	-0.000399
MS1218-2	BlgCre NeuKI	P	AC-NST	From frozen	1.19	1.25	1.14
MS1213-1	BlgCre NeuKI	V	AC-NST	From frozen	1.44	1.48	1.39
MS1528-1	BlgCre NeuKI	P	AC-NST	From frozen	1.69	1.79	1.6
MS1522-1	BlgCre NeuKI	V	AC-NST	From frozen	1.86	1.96	1.76
MS1455-1	BlgCre NeuKI	V	AC-NST	From FFPE tissue	3.11	3.62132	2.59869
MS1522-1	BlgCre NeuKI	V	AC-NST	From FFPE tissue	3.37656	5.48793	1.2652
MS1201-1	BlgCre NeuKI	V	AC-NST	From FFPE tissue	4.49236	4.84443	4.14029
MS1442-1	BlgCre NeuKI	V	AC-NST	From frozen	7.13	7.48	6.79
MS1209-1	BlgCre NeuKI	V	AC-NST	From FFPE tissue	29.5226	31.0445	28.0007
MS1155-3	BlgCre NeuKI	P	AC-NST	From frozen	677	2280	-927

### Sheet: mus
					Erbb2 (Mus)
Sample	Genotype	Parity	Tissue	DNA Extraction	Mean	Error max	Error min
NeuKI Organoids	NeuKI	V	Normal 10 week	From fresh cells	1.97325	2.07345	1.87306
WT Organoids	Wild type C57/Bl6	V	Normal 10 week	From fresh cells	2.02917	2.15738	1.90095
MS1448-2	BlgCre NeuKI	V	spleen	From frozen
MS1425-3	BlgCre NeuKI	V	spleen	From frozen	1.89	1.97	1.82
MS15149-3	BlgCre NeuKI	V	spleen	From frozen	1.9	2.04	1.76
MS1528-5	BlgCre NeuKI	P	spleen	From frozen	1.91	2.01	1.81
MS1558-2	BlgCre NeuKI	V	spleen	From frozen	1.93	2.06	1.8
MS1522-2	BlgCre NeuKI	V	spleen	From frozen	1.98	2.05	1.92
MS1579-3	BlgCre NeuKI	V	spleen	From frozen	1.98	2.18	1.78
MS1462-4	BlgCre NeuKI	P	spleen	From frozen	1.98	2.04	1.92
MS1530-4	BlgCre NeuKI	V	spleen	From frozen	2.01	2.09	1.93
MS1442-3	BlgCre NeuKI	V	spleen	From frozen	2.02	2.09	1.96
MS15150-4	BlgCre NeuKI	V	spleen	From frozen	2.03	2.1	1.96
MS1363-5	BlgCre NeuKI	P	spleen	From frozen	2.03	2.09	1.97
MS1534-2	BlgCre NeuKI	P	spleen	From frozen	2.04	2.15	1.92
MS1414-2	BlgCre NeuKI	V	spleen	From frozen	2.06	2.22	1.9
MS1511-3	BlgCre NeuKI	V	spleen	From frozen	2.07	2.15	1.99
MS1447-3	BlgCre NeuKI	V	spleen	From frozen	2.09	2.18	1.99
MS1553-2	BlgCre NeuKI	V	spleen	From frozen	2.09	2.23	1.95
MS1163-3	BlgCre NeuKI	V	spleen	From frozen	2.24	2.36	2.11
MS1380-3	BlgCre NeuKI	P	spleen	From frozen	2.28	2.36	2.2
MS1379-2	BlgCre NeuKI	V	spleen	From frozen	7.56	7.95	7.17
MS1425-1	BlgCre NeuKI	V	Sarcoma	From frozen	2.51	2.6	2.42
MS1156-1	BlgCre NeuKI	P	Sarcoma	From frozen	3.65	3.83	3.48
MS1380-1	BlgCre NeuKI	P	Sarcoma	From frozen	4.91	5.09	4.73
MS1414-1	BlgCre NeuKI	V	Sarcoma	From frozen	5.46	5.67	5.25
MS1448-1	BlgCre NeuKI	V	ASQC	From frozen	2.07	2.15	1.99
MS1349-2	BlgCre NeuKI	P	ASQC	From frozen	2.07	2.24	1.91
MS1349-1	BlgCre NeuKI	P	ASQC	From frozen	2.17	2.24	2.1
MS1207-1	BlgCre NeuKI	P	ASQC	From frozen	2.72	2.98	2.47
MS1528-2	BlgCre NeuKI	P	ASQC	From frozen	3.15	3.47	2.83
MS1447-1	BlgCre NeuKI	V	ASQC	From frozen	3.26	3.37	3.16
MS1528-3	BlgCre NeuKI	P	ASQC	From frozen	3.58	3.76	3.76
MS1210-1	BlgCre NeuKI	P	ASQC	From frozen	3.94	4.08	3.8
MS1447-1	BlgCre NeuKI	V	ASQC	From FFPE tissue	5.60474	6.06813	5.14136
MS1448-1	BlgCre NeuKI	V	ASQC	From FFPE tissue	6.25421	7.02008	5.48833
MS1454-1	BlgCre NeuKI	V	ASQC	From FFPE tissue	8.29071	9.15597	7.42545
MS1530-1	BlgCre NeuKI	V	AME	From frozen	1.73	1.97	1.49
MS1530-1	BlgCre NeuKI	V	AME	From FFPE tissue	1.78731	2.18911	1.3855
MS15106-1	BlgCre NeuKI	V	AME	From frozen	1.94	2.13	1.75
MS1530-2	BlgCre NeuKI	V	AME	From frozen	2.54	2.81	2.28
MS1363-2	BlgCre NeuKI	P	AME	From frozen	2.85	2.96	2.73
MS1213-1	BlgCre NeuKI	V	AC-NST	From frozen	1.65	1.7	1.6
MS15106-2	BlgCre NeuKI	V	AC-NST	From frozen	1.97	2.05	1.89
MS1528-1	BlgCre NeuKI	P	AC-NST	From frozen	2.19	2.31	2.06
MS1522-1	BlgCre NeuKI	V	AC-NST	From frozen	2.6	2.72	2.47
MS1218-2	BlgCre NeuKI	P	AC-NST	From frozen	4.49	4.69	4.29
MS1522-1	BlgCre NeuKI	V	AC-NST	From FFPE tissue	5.22559	7.75879	2.6924
MS1455-1	BlgCre NeuKI	V	AC-NST	From FFPE tissue	6.09924	7.0778	5.12067
MS1201-1	BlgCre NeuKI	V	AC-NST	From FFPE tissue	7.43309	8.09609	6.77008
MS1442-1	BlgCre NeuKI	V	AC-NST	From frozen	8.16	8.59	7.73
MS1155-3	BlgCre NeuKI	P	AC-NST	From frozen	32.1	48.5	15.7
MS1209-1	BlgCre NeuKI	V	AC-NST	From FFPE tissue	44.7595	47.3562	42.1629

### Sheet: mien1
					Mien1
Sample	Genotype	Parity	Tissue	DNA Extraction	Mean	Error max	Error min
WT Organoids	Wild type C57/Bl6	V	Normal 10 week	From fresh cells	2.03511	2.15617	1.91405
NeuKI Organoids	NeuKI	V	Normal 10 week	From fresh cells	2.0561	2.16157	1.95063
MS1442-3	BlgCre NeuKI	V	spleen	From frozen	0	0	0
MS1163-3	BlgCre NeuKI	V	spleen	From frozen	1.22	1.28	1.16
MS1414-2	BlgCre NeuKI	V	spleen	From frozen	1.91	2.07	1.75
MS15150-4	BlgCre NeuKI	V	spleen	From frozen	1.91	1.97	1.84
MS1528-5	BlgCre NeuKI	P	spleen	From frozen	1.93	2.03	1.83
MS1448-2	BlgCre NeuKI	V	spleen	From frozen	1.95	2.04	1.86
MS1363-5	BlgCre NeuKI	P	spleen	From frozen	1.98	2.05	1.92
MS1530-4	BlgCre NeuKI	V	spleen	From frozen	1.99	2.06	1.92
MS1447-3	BlgCre NeuKI	V	spleen	From frozen	2	2.11	1.9
MS1534-2	BlgCre NeuKI	P	spleen	From frozen	2	2.1	1.9
MS1558-2	BlgCre NeuKI	V	spleen	From frozen	2.01	2.13	1.9
MS1425-3	BlgCre NeuKI	V	spleen	From frozen	2.02	2.09	1.96
MS1579-3	BlgCre NeuKI	V	spleen	From frozen	2.03	2.23	1.83
MS1511-3	BlgCre NeuKI	V	spleen	From frozen	2.04	2.13	1.95
MS1462-4	BlgCre NeuKI	P	spleen	From frozen	2.04	2.11	1.98
MS1380-3	BlgCre NeuKI	P	spleen	From frozen	2.05	2.12	1.98
MS1522-2	BlgCre NeuKI	V	spleen	From frozen	2.06	2.16	1.97
MS1553-2	BlgCre NeuKI	V	spleen	From frozen	2.1	2.23	1.97
MS15149-3	BlgCre NeuKI	V	spleen	From frozen	2.12	2.28	1.97
MS1379-2	BlgCre NeuKI	V	spleen	From frozen	6.89	7.26	6.53
MS1425-1	BlgCre NeuKI	V	Sarcoma	From frozen	2.5	2.59	2.4
MS1156-1	BlgCre NeuKI	P	Sarcoma	From frozen	4.07	4.26	3.89
MS1380-1	BlgCre NeuKI	P	Sarcoma	From frozen	4.87	5.09	4.65
MS1414-1	BlgCre NeuKI	V	Sarcoma	From frozen	5.23	5.43	5.03
MS1349-2	BlgCre NeuKI	P	ASQC	From frozen	2.11	2.28	1.94
MS1349-1	BlgCre NeuKI	P	ASQC	From frozen	2.19	2.3	2.08
MS1448-1	BlgCre NeuKI	V	ASQC	From frozen	2.39	2.49	2.28
MS1207-1	BlgCre NeuKI	P	ASQC	From frozen	2.65	3.01	2.28
MS1528-2	BlgCre NeuKI	P	ASQC	From frozen	3.15	3.41	2.9
MS1210-1	BlgCre NeuKI	P	ASQC	From frozen	3.19	3.29	3.08
MS1528-3	BlgCre NeuKI	P	ASQC	From frozen	3.26	3.42	3.42
MS1447-1	BlgCre NeuKI	V	ASQC	From frozen	3.34	3.46	3.21
MS1454-1	BlgCre NeuKI	V	ASQC	From FFPE tissue	5.21845	5.66135	4.77555
MS1447-1	BlgCre NeuKI	V	ASQC	From FFPE tissue	5.59879	6.05458	5.143
MS1448-1	BlgCre NeuKI	V	ASQC	From FFPE tissue	6.06329	6.7558	5.37078
MS1530-1	BlgCre NeuKI	V	AME	From frozen	1.92	2.21	1.63
MS15106-1	BlgCre NeuKI	V	AME	From frozen	2.18	2.37	1.98
MS1530-2	BlgCre NeuKI	V	AME	From frozen	2.32	2.53	2.1
MS1530-1	BlgCre NeuKI	V	AME	From FFPE tissue	2.70864	3.32761	2.08968
MS1363-2	BlgCre NeuKI	P	AME	From frozen	2.9	3.02	2.78
MS1218-2	BlgCre NeuKI	P	AC-NST	From frozen	0.021	0.0252	0.0167
MS1213-1	BlgCre NeuKI	V	AC-NST	From frozen	1.63	1.67	1.58
MS15106-2	BlgCre NeuKI	V	AC-NST	From frozen	2.06	2.15	1.98
MS1528-1	BlgCre NeuKI	P	AC-NST	From frozen	2.08	2.19	1.98
MS1522-1	BlgCre NeuKI	V	AC-NST	From frozen	2.63	2.77	2.5
MS1522-1	BlgCre NeuKI	V	AC-NST	From FFPE tissue	3.72817	5.42284	2.03351
MS1201-1	BlgCre NeuKI	V	AC-NST	From FFPE tissue	5.16074	5.60215	4.71934
MS1455-1	BlgCre NeuKI	V	AC-NST	From FFPE tissue	5.6993	6.45607	4.94252
MS1442-1	BlgCre NeuKI	V	AC-NST	From frozen	8.18	8.55	7.8
MS1209-1	BlgCre NeuKI	V	AC-NST	From FFPE tissue	20.7208	21.8515	19.59
MS1155-3	BlgCre NeuKI	P	AC-NST	From frozen	32.9	51.5	14.2

### Sheet: grb7
					Grb7
Sample	Genotype	Parity	Tissue	DNA Extraction	Mean	Error max	Error min
WT Organoids	Wild type C57/Bl6	V	Normal 10 week	From fresh cells	2.0062	2.10872	1.90367
NeuKI Organoids	NeuKI	V	Normal 10 week	From fresh cells	2.02883	2.12335	1.93431
MS1380-3	BlgCre NeuKI	P	spleen	From frozen	1.54	1.59	1.49
MS1528-5	BlgCre NeuKI	P	spleen	From frozen	1.84	1.93	1.75
MS1534-2	BlgCre NeuKI	P	spleen	From frozen	1.86	2.04	1.69
MS1579-3	BlgCre NeuKI	V	spleen	From frozen	1.89	2.07	1.72
MS1530-4	BlgCre NeuKI	V	spleen	From frozen	1.94	2.02	1.87
MS15150-4	BlgCre NeuKI	V	spleen	From frozen	1.94	2	1.88
MS1553-2	BlgCre NeuKI	V	spleen	From frozen	1.94	2.06	1.81
MS1442-3	BlgCre NeuKI	V	spleen	From frozen	2.03	2.1	1.96
MS15149-3	BlgCre NeuKI	V	spleen	From frozen	2.04	2.19	1.89
MS1462-4	BlgCre NeuKI	P	spleen	From frozen	2.04	2.11	1.97
MS1414-2	BlgCre NeuKI	V	spleen	From frozen	2.07	2.23	1.91
MS1363-5	BlgCre NeuKI	P	spleen	From frozen	2.08	2.14	2.01
MS1448-2	BlgCre NeuKI	V	spleen	From frozen	2.12	2.22	2.02
MS1522-2	BlgCre NeuKI	V	spleen	From frozen	2.18	2.26	2.09
MS1447-3	BlgCre NeuKI	V	spleen	From frozen	2.2	2.31	2.1
MS1558-2	BlgCre NeuKI	V	spleen	From frozen	2.37	2.51	2.23
MS1163-3	BlgCre NeuKI	V	spleen	From frozen	2.44	2.55	2.32
MS1425-3	BlgCre NeuKI	V	spleen	From frozen	2.47	2.56	2.38
MS1511-3	BlgCre NeuKI	V	spleen	From frozen	2.5	2.61	2.39
MS1379-2	BlgCre NeuKI	V	spleen	From frozen	7.51	7.9	7.12
MS1414-1	BlgCre NeuKI	V	Sarcoma	From frozen	1.3	1.35	1.25
MS1156-1	BlgCre NeuKI	P	Sarcoma	From frozen	1.98	2.08	1.88
MS1425-1	BlgCre NeuKI	V	Sarcoma	From frozen	2.45	2.54	2.36
MS1380-1	BlgCre NeuKI	P	Sarcoma	From frozen	4.42	4.58	4.26
MS1447-1	BlgCre NeuKI	V	ASQC	From frozen	1.92	1.98	1.86
MS1349-1	BlgCre NeuKI	P	ASQC	From frozen	2.09	2.19	1.99
MS1349-2	BlgCre NeuKI	P	ASQC	From frozen	2.48	2.72	2.24
MS1448-1	BlgCre NeuKI	V	ASQC	From frozen	2.99	3.17	2.81
MS1210-1	BlgCre NeuKI	P	ASQC	From frozen	3.25	3.38	3.11
MS1207-1	BlgCre NeuKI	P	ASQC	From frozen	3.3	3.63	2.96
MS1528-3	BlgCre NeuKI	P	ASQC	From frozen	3.47	3.63	3.63
MS1528-2	BlgCre NeuKI	P	ASQC	From frozen	4.83	5.22	4.44
MS1448-1	BlgCre NeuKI	V	ASQC	From FFPE tissue	5.49553	6.1578	4.83325
MS1454-1	BlgCre NeuKI	V	ASQC	From FFPE tissue
MS1447-1	BlgCre NeuKI	V	ASQC	From FFPE tissue
MS1363-2	BlgCre NeuKI	P	AME	From frozen	1.32	1.37	1.27
MS1530-1	BlgCre NeuKI	V	AME	From frozen	1.91	2.19	1.64
MS15106-1	BlgCre NeuKI	V	AME	From frozen	2.21	2.4	2.02
MS1530-2	BlgCre NeuKI	V	AME	From frozen	2.36	2.59	2.13
MS1530-1	BlgCre NeuKI	V	AME	From FFPE tissue
MS1218-2	BlgCre NeuKI	P	AC-NST	From frozen	0.121	0.132	0.111
MS1213-1	BlgCre NeuKI	V	AC-NST	From frozen	0.137	0.145	0.129
MS1522-1	BlgCre NeuKI	V	AC-NST	From FFPE tissue	1.53782	2.17553	0.900103
MS1528-1	BlgCre NeuKI	P	AC-NST	From frozen	1.6	1.69	1.51
MS15106-2	BlgCre NeuKI	V	AC-NST	From frozen	2.09	2.19	2
MS1522-1	BlgCre NeuKI	V	AC-NST	From frozen	2.16	2.27	2.06
MS1201-1	BlgCre NeuKI	V	AC-NST	From FFPE tissue	3.27625	3.53982	3.01267
MS1455-1	BlgCre NeuKI	V	AC-NST	From FFPE tissue	4.37611	5.06016	3.69205
MS1442-1	BlgCre NeuKI	V	AC-NST	From frozen	7.82	8.16	7.48
MS1209-1	BlgCre NeuKI	V	AC-NST	From FFPE tissue	14.0467	14.9251	13.1684
MS1155-3	BlgCre NeuKI	P	AC-NST	From frozen	199	332	65.4

### Sheet: pten
					Pten
Sample	Genotype	Parity	Tissue	DNA Extraction	Mean	Error max	Error min
NeuKI Organoids	NeuKI	V	Normal 10 week	From fresh cells	1.8624	1.96943	1.75538
WT Organoids	Wild type C57/Bl6	V	Normal 10 week	From fresh cells	2.06017	2.18782	1.93253
MS1163-3	BlgCre NeuKI	V	spleen	From frozen	1.95	2.06	1.83
MS1579-3	BlgCre NeuKI	V	spleen	From frozen	1.95	2.12	1.77
MS1379-2	BlgCre NeuKI	V	spleen	From frozen	1.96	2.09	1.84
MS1511-3	BlgCre NeuKI	V	spleen	From frozen	1.96	2.04	1.89
MS1448-2	BlgCre NeuKI	V	spleen	From frozen	1.97	2.05	1.88
MS1534-2	BlgCre NeuKI	P	spleen	From frozen	1.97	2.1	1.84
MS1530-4	BlgCre NeuKI	V	spleen	From frozen	1.98	2.06	1.91
MS15150-4	BlgCre NeuKI	V	spleen	From frozen	1.98	2.06	1.89
MS1522-2	BlgCre NeuKI	V	spleen	From frozen	1.99	2.06	1.93
MS1462-4	BlgCre NeuKI	P	spleen	From frozen	1.99	2.05	1.93
MS15149-3	BlgCre NeuKI	V	spleen	From frozen	2	2.19	1.81
MS1528-5	BlgCre NeuKI	P	spleen	From frozen	2	2.11	1.9
MS1425-3	BlgCre NeuKI	V	spleen	From frozen	2.02	2.09	1.94
MS1442-3	BlgCre NeuKI	V	spleen	From frozen	2.03	2.1	1.96
MS1558-2	BlgCre NeuKI	V	spleen	From frozen	2.03	2.16	1.91
MS1380-3	BlgCre NeuKI	P	spleen	From frozen	2.03	2.09	1.96
MS1363-5	BlgCre NeuKI	P	spleen	From frozen	2.04	2.1	1.97
MS1414-2	BlgCre NeuKI	V	spleen	From frozen	2.06	2.22	1.91
MS1447-3	BlgCre NeuKI	V	spleen	From frozen	2.06	2.16	1.96
MS1553-2	BlgCre NeuKI	V	spleen	From frozen	2.07	2.2	1.93
MS1425-1	BlgCre NeuKI	V	Sarcoma	From frozen	1.42	1.49	1.36
MS1380-1	BlgCre NeuKI	P	Sarcoma	From frozen	1.96	2.04	1.88
MS1156-1	BlgCre NeuKI	P	Sarcoma	From frozen	2.02	2.14	1.9
MS1414-1	BlgCre NeuKI	V	Sarcoma	From frozen	2.03	2.1	1.96
MS1448-1	BlgCre NeuKI	V	ASQC	From frozen	1.97	2.06	1.88
MS1528-3	BlgCre NeuKI	P	ASQC	From frozen	1.99	2.1	2.1
MS1349-1	BlgCre NeuKI	P	ASQC	From frozen	2	2.08	1.92
MS1447-1	BlgCre NeuKI	V	ASQC	From frozen	2.05	2.12	1.98
MS1528-2	BlgCre NeuKI	P	ASQC	From frozen	2.23	2.43	2.04
MS1349-2	BlgCre NeuKI	P	ASQC	From frozen	2.42	2.63	2.22
MS1210-1	BlgCre NeuKI	P	ASQC	From frozen	2.57	2.67	2.47
MS1207-1	BlgCre NeuKI	P	ASQC	From frozen	3.71	4.05	3.37
MS1448-1	BlgCre NeuKI	V	ASQC	From FFPE tissue	4.16015	4.71461	3.6057
MS1454-1	BlgCre NeuKI	V	ASQC	From FFPE tissue	4.57845	5.07722	4.07968
MS1447-1	BlgCre NeuKI	V	ASQC	From FFPE tissue	5.16779	5.65092	4.68466
MS1530-1	BlgCre NeuKI	V	AME	From FFPE tissue	0.0202346	0.0258195	0.0146498
MS1363-2	BlgCre NeuKI	P	AME	From frozen	1.03	1.08	0.986
MS15106-1	BlgCre NeuKI	V	AME	From frozen	1.8	1.93	1.66
MS1530-1	BlgCre NeuKI	V	AME	From frozen	2.21	2.51	1.91
MS1530-2	BlgCre NeuKI	V	AME	From frozen	2.59	2.85	2.33
MS1213-1	BlgCre NeuKI	V	AC-NST	From frozen	1.17	1.2	1.14
MS1218-2	BlgCre NeuKI	P	AC-NST	From frozen	1.46	1.53	1.39
MS1522-1	BlgCre NeuKI	V	AC-NST	From frozen	1.51	1.59	1.43
MS1442-1	BlgCre NeuKI	V	AC-NST	From frozen	1.85	1.95	1.75
MS15106-2	BlgCre NeuKI	V	AC-NST	From frozen	1.96	2.03	1.88
MS1528-1	BlgCre NeuKI	P	AC-NST	From frozen	2.05	2.16	1.95
MS1209-1	BlgCre NeuKI	V	AC-NST	From FFPE tissue	2.32589	2.47979	2.172
MS1201-1	BlgCre NeuKI	V	AC-NST	From FFPE tissue	3.39514	3.67721	3.11307
MS1522-1	BlgCre NeuKI	V	AC-NST	From FFPE tissue	4.75435	7.56222	1.94649
MS1455-1	BlgCre NeuKI	V	AC-NST	From FFPE tissue	5.15783	5.88039	4.43526
MS1155-3	BlgCre NeuKI	P	AC-NST	From frozen	26.3	44.6	8.12

### Sheet: Atad1
					Atad1
Sample	Genotype	Parity	Tissue	DNA Extraction	Mean	Error max	Error min
WT Organoids	Wild type C57/Bl6	V	Normal 10 week	From fresh cells	1.96924	2.0782	1.86028
NeuKI Organoids	NeuKI	V	Normal 10 week	From fresh cells	2.03078	2.13721	1.92435
MS1522-2	BlgCre NeuKI	V	spleen	From frozen	1.9	1.96	1.83
MS1363-5	BlgCre NeuKI	P	spleen	From frozen	1.9	1.96	1.85
MS1163-3	BlgCre NeuKI	V	spleen	From frozen	1.91	2.02	1.79
MS1579-3	BlgCre NeuKI	V	spleen	From frozen	1.91	2.12	1.7
MS1558-2	BlgCre NeuKI	V	spleen	From frozen	1.91	2.04	1.77
MS1534-2	BlgCre NeuKI	P	spleen	From frozen	1.91	2.01	1.81
MS1414-2	BlgCre NeuKI	V	spleen	From frozen	1.93	2.08	1.77
MS1530-4	BlgCre NeuKI	V	spleen	From frozen	1.93	2	1.86
MS1511-3	BlgCre NeuKI	V	spleen	From frozen	1.93	2.01	1.85
MS1528-5	BlgCre NeuKI	P	spleen	From frozen	1.93	2.04	1.82
MS1379-2	BlgCre NeuKI	V	spleen	From frozen	1.94	2.06	1.81
MS1425-3	BlgCre NeuKI	V	spleen	From frozen	1.97	2.04	1.89
MS1448-2	BlgCre NeuKI	V	spleen	From frozen	1.97	2.05	1.88
MS1447-3	BlgCre NeuKI	V	spleen	From frozen	1.97	2.05	1.89
MS15150-4	BlgCre NeuKI	V	spleen	From frozen	1.98	2.05	1.92
MS1462-4	BlgCre NeuKI	P	spleen	From frozen	1.98	2.04	1.91
MS1442-3	BlgCre NeuKI	V	spleen	From frozen	2	2.07	1.93
MS1380-3	BlgCre NeuKI	P	spleen	From frozen	2.01	2.08	1.95
MS15149-3	BlgCre NeuKI	V	spleen	From frozen	2.03	2.19	1.88
MS1553-2	BlgCre NeuKI	V	spleen	From frozen	2.04	2.17	1.9
MS1414-1	BlgCre NeuKI	V	Sarcoma	From frozen	1.37	1.42	1.32
MS1425-1	BlgCre NeuKI	V	Sarcoma	From frozen	1.42	1.48	1.36
MS1380-1	BlgCre NeuKI	P	Sarcoma	From frozen	1.93	2.02	1.84
MS1156-1	BlgCre NeuKI	P	Sarcoma	From frozen	1.95	2.07	1.82
MS1349-1	BlgCre NeuKI	P	ASQC	From frozen	2.05	2.15	1.96
MS1349-2	BlgCre NeuKI	P	ASQC	From frozen	2.08	2.28	1.88
MS1528-2	BlgCre NeuKI	P	ASQC	From frozen	2.22	2.44	2
MS1448-1	BlgCre NeuKI	V	ASQC	From frozen	3.01	3.15	2.86
MS1447-1	BlgCre NeuKI	V	ASQC	From frozen	3.23	3.34	3.12
MS1207-1	BlgCre NeuKI	P	ASQC	From frozen	3.31	3.68	2.95
MS1528-3	BlgCre NeuKI	P	ASQC	From frozen	3.53	3.71	3.71
MS1448-1	BlgCre NeuKI	V	ASQC	From FFPE tissue	4.13972	4.79292	3.48652
MS1447-1	BlgCre NeuKI	V	ASQC	From FFPE tissue	5.45859	5.93684	4.98034
MS1210-1	BlgCre NeuKI	P	ASQC	From frozen	8.3	8.61	7.98
MS1454-1	BlgCre NeuKI	V	ASQC	From FFPE tissue	9.52792	10.4666	8.58925
MS1530-1	BlgCre NeuKI	V	AME	From frozen	1.74	1.99	1.49
MS1363-2	BlgCre NeuKI	P	AME	From frozen	1.91	1.99	1.84
MS15106-1	BlgCre NeuKI	V	AME	From frozen	1.97	2.14	1.81
MS1530-2	BlgCre NeuKI	V	AME	From frozen	2.1	2.3	1.9
MS1530-1	BlgCre NeuKI	V	AME	From FFPE tissue	2.26323	2.93228	1.59418
MS1218-2	BlgCre NeuKI	P	AC-NST	From frozen	1.17	1.22	1.12
MS1213-1	BlgCre NeuKI	V	AC-NST	From frozen	1.37	1.41	1.33
MS1522-1	BlgCre NeuKI	V	AC-NST	From frozen	1.49	1.57	1.41
MS15106-2	BlgCre NeuKI	V	AC-NST	From frozen	1.93	2.01	1.86
MS1528-1	BlgCre NeuKI	P	AC-NST	From frozen	2.08	2.19	1.97
MS1522-1	BlgCre NeuKI	V	AC-NST	From FFPE tissue	2.57196	4.3923	0.751627
MS1455-1	BlgCre NeuKI	V	AC-NST	From FFPE tissue	3.75097	4.36975	3.13219
MS1201-1	BlgCre NeuKI	V	AC-NST	From FFPE tissue	3.79212	4.10337	3.48087
MS1209-1	BlgCre NeuKI	V	AC-NST	From FFPE tissue	5.06245	5.41229	4.71261
MS1442-1	BlgCre NeuKI	V	AC-NST	From frozen	7.51	7.83	7.2
MS1155-3	BlgCre NeuKI	P	AC-NST	From frozen	62.6	111	14.2
